# Global re-organisation of genome architecture at the transition to gametogenesis

**DOI:** 10.1101/2025.10.09.681386

**Authors:** Tien-Chi Huang, Maria Rigau, Valeriya Malysheva, Chad Whildling, Stella Siciliani, Jingyu Li, Irina Balaguer Balsells, Pavel Artemov, Camille Dion, Mikhail Spivakov, Juan M. Vaquerizas, Petra Hajkova

## Abstract

Global epigenetic resetting in the gonadal primordial germ cells (PGCs) enables transition from early PGCs to gametogenesis and eventual restoring of totipotency after fertilisation. This reprogramming process involves global DNA demethylation, changes in nuclear morphology as well as remodeling of repressive histone modifications. Here, using combined cytological and Hi-C based methods, we reveal that following the epigenetic reprogramming and concomitant with their commitment to gametogenesis, pre-meiotic gonadal germ cells are characterised by a unique chromosome and genome architecture. This involves separation of individual chromosomes and anchoring of centromeres at the nuclear periphery, reduction of inter-chromosome interactions and disentangling of chromosome ends. Furthermore, genome-wide contact mapping documents striking remodeling of 3D genome architecture across all observable levels including disruption of topological associating domains (TADs), loss of detectable loops and reduced active-active compartment interactions. We further show that the diminished TADs correlate with the reduced levels of CTCF thus providing a unique in vivo physiological model to understand genome folding principles. Finally, we show that primordial germ cell like cells (PGCLCs), derived from embryonic stem cells, do not exhibit the same chromatin organisation as embryonic germ cells suggesting that the 3D genome remodeling accompanies acquisition of meiotic competency. Collectively, our findings uncover the existence of a unique chromatin architecture in premeiotic male and female gonadal germ cells and document that alongside global DNA demethylation, the germline epigenetic reprogramming involves erasure of memory at the genome architectural level through a complete re-organisation of the 3D genome.
