## Supplementary material for "Global re-organisation of genome architecture at the transition to gametogenesis": Supplmentary_table3

### Sheet: Cohesin_complex
ensemble_id	mgi_symbol	TPM_Mean_W_10.5_WT	TPM_Mean_M_12.5_WT	TPM_Mean_M_14.5_WT	TPM_Mean_F_12.5_WT	TPM_Mean_F_14.5_WT
ENSMUSG00000020897	Aurkb	129.115	100.572	51.7155	69.3989	13.4857
ENSMUSG00000024791	Cdca5	98.6319	168.097	98.3561	123.587	33.1176
ENSMUSG00000019942	Cdk1	172.473	139.679	70.0393	122.917	57.7285
ENSMUSG00000024293	Esco1	23.1484	57.2376	55.1654	64.4888	129.268
ENSMUSG00000022034	Esco2	73.3984	217.693	162.348	264.667	666.115
ENSMUSG00000058290	Espl1	22.7596	53.6667	52.3587	47.695	56.4661
ENSMUSG00000067567	Hdac8	11.6374	5.79788	11.3202	6.47004	4.65963
ENSMUSG00000031858	Mau2	47.9987	47.4185	45.2268	59.7012	140.075
ENSMUSG00000022141	Nipbl	29.2806	32.2829	31.0062	32.2185	80.9909
ENSMUSG00000029202	Pds5a	30.3759	26.06	12.5605	45.0772	30.5917
ENSMUSG00000034021	Pds5b	34.8778	35.2538	18.5384	42.0694	17.8525
ENSMUSG00000030867	Plk1	187.555	177.997	80.9082	123.581	48.2055
ENSMUSG00000020349	Ppp2ca	26.1786	20.2504	10.6567	20.3193	10.4336
ENSMUSG00000020415	Pttg1	87.1558	117.056	157.277	157.844	68.9061
ENSMUSG00000022314	Rad21	139.577	153.866	97.3493	185.5	36.8774
ENSMUSG00000074704	Rad21l	0.295918	0	6.76817	0.119839	134.707
ENSMUSG00000002324	Rec8	8.22859	4.24265	10.5141	26.7264	172.713
ENSMUSG00000023940	Sgol1	59.6601	74.2996	56.573	97.0021	46.0158
ENSMUSG00000026039	Sgol2	26.0352	35.6249	18.8029	29.9164	13.8575
ENSMUSG00000041133	Smc1a	132.845	83.3697	67.7015	110.99	52.0329
ENSMUSG00000022432	Smc1b	5.53537	123.835	189.723	284.755	2263.65
ENSMUSG00000024974	Smc3	144.487	199.831	145.073	232.591	307.523
ENSMUSG00000037286	Stag1	38.6105	35.2276	26.0606	38.3296	39.5277
ENSMUSG00000025862	Stag2	38.9725	23.3222	21.0575	15.7913	17.6402
ENSMUSG00000036928	Stag3	10.046	88.7811	115.568	106.161	415.912
ENSMUSG00000041408	Wapal	175.408	218.328	188.205	504.78	226.397

### Sheet: Condensin
ensemble_id	mgi_symbol	TPM_Mean_W_10.5_WT	TPM_Mean_M_12.5_WT	TPM_Mean_M_14.5_WT	TPM_Mean_F_12.5_WT	TPM_Mean_F_14.5_WT
ENSMUSG00000034349	Smc4	118.817	115.366	83.709	138.345	162.705	condensin I & II
ENSMUSG00000028312	Smc2	160.911	189.509	110.204	228.28	110.804	condensin I & II
ENSMUSG00000008690	Ncaph2	149.825	177.975	132.912	150.326	117.236
ENSMUSG00000034906	Ncaph	90.8741	105.262	61.7047	102.192	48.2767	condensin I
ENSMUSG00000042029	Ncapg2	42.1512	54.4922	26.277	64.1842	84.1134
ENSMUSG00000015880	Ncapg	86.7447	85.3266	83.086	99.0432	131.864	condensin I
ENSMUSG00000035024	Ncapd3	41.0828	91.8809	71.4001	73.4523	68.4205
ENSMUSG00000038252	Ncapd2	180.597	224.691	141.027	163.201	111.232	condensin I

### Sheet: Lamina_associated_genes
ensemble_id	mgi_symbol	TPM_Mean_W_10.5_WT	TPM_Mean_M_12.5_WT	TPM_Mean_M_14.5_WT	TPM_Mean_F_12.5_WT	TPM_Mean_F_14.5_WT
ENSMUSG00000025500	1600016N20Rik	8.11562	18.07	18.6313	9.73443	86.2291
ENSMUSG00000024844	Banf1	1125.93	1200.02	1096.72	1349.18	1678.77
ENSMUSG00000027613	Eif6	82.4782	81.4274	70.4125	64.0715	74.1036
ENSMUSG00000001964	Emd	45.281	33.5641	34.335	44.214	127.495
ENSMUSG00000004880	Lbr	383.693	442.539	323.349	464.52	262.592
ENSMUSG00000044857	Lemd2	10.4615	13.0257	6.07295	9.68913	6.09495
ENSMUSG00000048661	Lemd3	4.09062	4.73752	5.03347	8.31432	11.221
ENSMUSG00000028063	Lmna	1.93428	6.45955	1.60153	4.25203	5.95709
ENSMUSG00000024590	Lmnb1	24.6276	9.16203	4.66844	8.29403	0.779376
ENSMUSG00000062075	Lmnb2	14.1212	11.0064	5.42755	7.63521	5.47168
ENSMUSG00000000056	Narf	24.9519	30.6752	12.4092	8.39613	16.0043
ENSMUSG00000059791	Nrm	103.249	52.7297	22.2217	60.8599	100.151
ENSMUSG00000026999	Nup35	63.9548	47.4054	38.8505	51.4129	17.0634
ENSMUSG00000048439	Nupl2	7.27391	5.43628	5.69533	6.91237	7.03731
ENSMUSG00000027342	Pcna	444.966	451.433	226.778	492.839	369.741
ENSMUSG00000028677	Rnf220	3.95757	8.01505	6.5781	5.18905	5.52731
ENSMUSG00000019961	Tmpo	63.4993	31.0321	12.2413	35.5674	18.0224
ENSMUSG00000026466	Tor1aip1	21.2883	26.0887	21.7503	30.229	34.6893

### Sheet: Telomere_tethering_genes
ensemble_id	mgi_symbol	TPM_Mean_W_10.5_WT	TPM_Mean_M_12.5_WT	TPM_Mean_M_14.5_WT	TPM_Mean_F_12.5_WT	TPM_Mean_F_14.5_WT
ENSMUSG00000024786	1700123I01Rik	0	0.197922	0	1.91124	152.694
ENSMUSG00000027229	4933406J08Rik	0	5.15228	4.94023	9.34297	84.4677
ENSMUSG00000038292	Ccdc155	0.830411	1.44761	0.846115	1.25057	39.4068
ENSMUSG00000052616	Ccdc79	0.505676	0.284176	1.66109	0.576435	71.7198
ENSMUSG00000052525	Spdya	1.90055	1.31398	0.315364	3.5476	243.38
ENSMUSG00000036817	Sun1	23.892	57.2207	63.8116	54.131	92.274
ENSMUSG00000042524	Sun2	0.602677	0.802235	0.453315	0.9872	0.454937
ENSMUSG00000025925	Terf1	198.211	317.214	279.063	375.42	347.268
ENSMUSG00000031921	Terf2	9.31853	5.92864	2.95877	6.21035	4.09665
