## Supplementary material for "Global re-organisation of genome architecture at the transition to gametogenesis": Supplmentary_table1

### Sheet: Supp_Table_1_HiC_QC
Sample	Stage	Condition	reads	total_pairs	valid_pairs	percent_valid
Male replicate 1	E13.5	GFP+	447644326	317351464	142978341	45.1
	E13.5	GFP-	451597429	319847179	161686048	50.6
Male replicate 2	E13.5	GFP+	454321820	332861404	153154348	46
	E13.5	GFP-	431186317	303118091	82115303	27.1
Female replicate 1	E13.5	GFP+	486252077	404142388	173842612	43
	E13.5	GFP-	498985909	405142973	184354039	45.5
Female replicate 2	E13.5	GFP+	520505344	427699843	206774460	48.3
	E13.5	GFP-	389260059	313419241	148602582	47.4
